# Psychosocial experiences modulate asthma-associated genes through gene-environment interactions

**DOI:** 10.1101/2020.07.16.206912

**Authors:** Justyna A. Resztak, Allison K. Farrell, Henriette E. Mair-Meijers, Adnan Alazizi, Xiaoquan Wen, Derek E. Wildman, Samuele Zilioli, Richard B. Slatcher, Roger Pique-Regi, Francesca Luca

## Abstract

Social interactions and the overall psychosocial environment have a demonstrated impact on health, particularly for people living in disadvantaged urban areas. Here we investigated the effect of psychosocial experiences on gene expression in peripheral blood immune cells of children with asthma in Metro Detroit. Using RNA-sequencing and a new machine learning approach, we identified transcriptional signatures of 20 variables including psychosocial factors, blood cell composition and asthma symptoms. Importantly, we found 174 genes associated with asthma that are regulated by psychosocial factors, and 349 significant gene-environment interactions for gene expression levels. These results demonstrate that immune gene expression mediates the link between negative psychosocial experiences and asthma risk.
