## Supplemental Tables for "Psychosocial experiences modulate asthma-associated genes through gene-environment interactions"

### Sheet: TableS1_demographic
Self-reported ethnicity
Black	91 (76.5)
White	23 (19.3)
Multiracial	3 (2.5)
Latino	2 (1.7)
Parent’s education
NA	1 (0.8)
No schooling completed	1 (0.8)
Some high school	10 (8.4)
12th grade, no diploma	4 (3.3)
High school diploma or equivalent	27 (22.7)
Some college	35 (29.4)
Associate's degree	17 (14.3)
Bachelor's degree	13 (10.9)
Master's degree	7 (5.9)
Doctorate	4 (3.3)
Parent’s income
NA	4 (3.3)
$0-$7,825 per year	32 (26.9)
$7,826- $31,850 per year	53 (44.5)
$31,851- $64,250 per year	19 (16)
$64,251- $97,925 per year	8 (6.7)
$97,926- $174,850 per year	3 (2.5)

### Sheet: TableS2_variables
Category	Subcategory	Variable	Short form label	Symbol	Mean	SD	α	N	N longitudinal
Psychosocial experiences	Socioeconomic status	PR Parental education level	Parental education	pedu	10.58	2.43		118
Psychosocial experiences	Socioeconomic status	PR Parental annual income	Parental income	pincme	2.1	0.98		115	98
Psychosocial experiences	Socioeconomic status	PR Subjective socioeconomic status	Subjective SES	psesl	5.97	1.77		117	100
Psychosocial experiences	Socioeconomic status	PR Neighborhood stress	Neighborhood stress	pnsi	1.57	0.48	0.9	117
Psychosocial experiences	Socioeconomic status	CD Proportion of houses rated fair or better	Houses rated >=fair	PGOODFAIR_1	0.95	0.05		58
Psychosocial experiences	Socioeconomic status	CD Proportion of houses unoccupied	Houses unoccupied	PUNOCC_1	0.18	0.1		58
Psychosocial experiences	Socioeconomic status	CD Proportion of residents living below poverty	Houses below poverty	PPOV_1	39.96	12.62		58
Psychosocial experiences	Social relationships	DD Self-disclosure	Self-disclosure	cddstf	2.88	1.25	0.88	109	94
Psychosocial experiences	Social relationships	DD Perceived responsiveness	Perceived responsiveness	cdres	3.69	1.05	0.94	111
Psychosocial experiences	Social relationships	YR Parental warmth	Parental warmth	cpwm	2.69	0.37	0.96	116
Psychosocial experiences	Social relationships	EAR Parental responsiveness	Objective maternal responsiveness	EPMres_1	3.22	0.41		82
Psychosocial experiences	Social relationships	DD Marital affection	Marital affection	cdmaff	1.76	0.74		67
Psychosocial experiences	Social relationships	PR Parent-child conflict	PR Parent-child conflict	ppeqcf	1.53	0.52	0.85	117
Psychosocial experiences	Social relationships	YR Parent-child conflict	YR Parent-child conflict	cpeqcm	1.68	0.66	0.9	115	94
Psychosocial experiences	Social relationships	PR Parental depressive symptoms	Parental depression	pcesdm	0.58	0.48	0.88	114
Psychosocial experiences	Social relationships	EAR Family conflict	Family conflict	EYell_1	0.07	0.09		86
Psychosocial experiences	Social relationships	DD Marital conflict	Marital conflict	cdmcfl	1.14	0.32	0.79	67
Psychosocial experiences	Social relationships	YR Risky family environment	Risky family	criskf	1.88	0.57	0.82	111
Psychosocial experiences	Emotionality	DD Positive affect	Subjective positive affect	cdposm	2.96	0.62	0.86	114
Psychosocial experiences	Emotionality	EAR Positive affect	Objective positive affect	ECPA_1	6.52	1.3		86
Psychosocial experiences	Emotionality	DD Negative affect	Subjective negative affect	cdnegm	1.26	0.33	0.78	114
Psychosocial experiences	Emotionality	EAR Negative affect	Objective negative affect	ECNA_1	5.52	0.38		86
Psychosocial experiences	Emotionality	YR Depressive symptoms	Youth depression	cditsm	0.28	0.33	0.8	114
Glucocorticoid		Diurnal cortisol intercept	Cortisol intercept	ECINTRCPT_1	1.19	0.41		90
Glucocorticoid		Diurnal cortisol awakening response	CAR	ECCAR_1N	0.16	0.21		90
Glucocorticoid		Diurnal cortisol slope	Cortisol slope	ECTSAF_1	-0.1	0.03		90
Glucocorticoid		Stimulated IL5 production	Stimulated IL5	IL5_co	1151.13	795.3		100	94
Glucocorticoid		Stimulated IL13 production	Stimulated IL13	IL13_co	1369.33	1508.9		99
Glucocorticoid		Stimulated IFNγ production	Stimulated IFNγ	IFNG_co	70243.1	108534		94
Glucocorticoid		IL5 glucocorticoid resistance	IL5 GC resistance	log2FC.IL5	-122.2	1.22		100
Glucocorticoid		IL13 glucocorticoid resistance	IL13 GC resistance	log2FC.IL13	-61.96	0.52		99	95
Glucocorticoid		IFNg glucocorticoid resistance	IFNg GC resistance	log2FC.IFNG	-18.03	1.4		94
Blood composition		Basophil proportion	Basophils	baso_av	0.01	0.01		96
Blood composition		Eosinophil proportion	Eosinophils	eosi_av	0.06	0.03		96	88
Blood composition		Lymphocyte proportion	Lymphocytes	lymp_av	0.44	0.11		96	88
Blood composition		Monocyte proportion	Monocytes	mono_av	0.06	0.03		96	88
Blood composition		Neutrophil proportion	Neutrophils	neut_av	0.44	0.11		96	88
Asthma symptoms		Peak flow (morning)	Peak flow AM	aBPFAM	328.49	91		112
Asthma symptoms		Peak flow (evening)	Peak flow PM	aBPFPM	338.54	94.49		110
Asthma symptoms		FEV1 Percent predicted	FEV1 percent predicted	FEVPP	86.41	19.02	0.85	116	103
Asthma symptoms		FVC Percent predicted	FVC percent predicted	FVCPP	99.96	17.77		116
Asthma symptoms		FEV1/FVC Percent predicted	FEV1/FVC percent predicted	FFPP	88.82	13.2	0.86	116
Asthma symptoms		DD Asthma symptoms	Daily asthma	cdatot	1.39	0.41		114
Asthma symptoms		EAR Wheezing	Wheezing	Ewheez_1	0.01	0.03	0.76	100
Asthma symptoms		SD Asthma symptoms	Nightly asthma	csasgm	1.26	0.38	0.79	114	99
Asthma symptoms		SD Nightly inhaler use	Nightly inhaler use	csinhl	0.18	0.31		111	98
Asthma symptoms		YR Asthma symptom frequency	Asthma frequency	ctasfq	10.59	9.95		110
Asthma symptoms		YR Asthma symptom severity	Asthma severity	ctasev	8.97	3.32		111	93
Sleep		SD Sleep latency	Sleep latency	csslat	21.51	27.99		114
Sleep		SD sleep efficiency	Sleep efficiency	cslpefc	0.85	1.11		73
Sleep		SD number of nightly awakenings	Sleep awakenings	csnuma	0.84	1.11		113
Sleep		SD sleep duration	Sleep duration	cssdh	8.67	2.19		53
Sleep		SD Sleep quality	Sleep quality	csslpq	3.38	0.48		114

### Sheet: TableS3_covariate_PCs
covariate	PC1	PC2	PC3
age	0.5	0.37	0.78
Sex	−0.21	ns	−0.13
RIN	−0.13	−0.15	ns
Lab	ns	ns	ns
genPC1	ns	0.18	0.27
genPC2	ns	ns	−0.10
genPC3	ns	ns	ns
fraction_mapped	0.18	−0.13	−0.13
percent_clean	ns	ns	0.16
weight	0.98	−0.18	ns
height	0.73	0.68	ns
Monocytes	ns	ns	ns
Neutrophils	ns	ns	ns
Eosinophils	ns	ns	ns
Lymphocytes	ns	ns	ns

### Sheet: TableS4_DEG_blood
Variable	DEG	N
Basophils	0	96
Eosinophils	496	96
Monocytes	5645	96
Neutrophils	9780	96
Lymphocytes	10491	96

### Sheet: TableS5_DEG_psychosocial
Variable	DEG	N
Self-disclosure	3279	109
Perceived responsiveness	143	111
PR Parent-child conflict	75	117
Subjective SES	48	117
Marital conflict	20	67
Marital affection	16	67
Neighborhood stress	11	117
Parental income	10	115
YR Parent-child conflict	8	115
Subjective negative affect	8	114
Risky family	6	111
Houses below poverty	6	58
Houses unoccupied	4	58
Objective positive affect	4	86
Parental warmth	4	116
Subjective positive affect	3	114
Houses rated >=fair	3	58
Objective maternal responsiveness	3	82
Family conflict	3	86
Parental depression	2	114
Objective negative affect	2	86
Youth depression	2	114
Parental education	1	118

### Sheet: TableS6_glmnet
Variable	correlation	p-val	CV %var. exp.	N
Eosinophils	0.86	0	55.78	96
Neutrophils	0.8	0	36.31	96
Lymphocytes	0.8	0	33.42	96
Nightly inhaler use	0.97	0	19.92	111
Cortisol slope	0.79	0	5.76	81
FEV1 percent predicted	0.76	0	5.61	116
Subjective SES	0.67	0	4.75	117
IL13 GC resistance	0.89	0	4.34	99
Parental responsiveness	0.69	0	4.05	82
Houses unoccupied	0.98	0	3.97	58
Houses rated >=fair	0.92	0	3.72	58
YR Parent-child conflict	0.78	0	3.62	115
Nightly asthma	0.83	0	3.46	114
Objective negative affect	0.48	0	3.1	86
Self-disclosure	0.64	0	2.89	109
Parental income	0.79	0	2.51	115
Asthma severity	0.6	0	1.72	111
Sleep duration	0.84	0	1.67	52
Family conflict	0.25	0.01	1.63	86
Stimulated IL5	0.62	0	1.5	100
Monocytes	0.63	0	1.24	96
Neighborhood stress	0.58	0	0.91	117
Perceived responsiveness	0.65	0	0.84	111
Risky family	0.69	0	0.82	111
IL5 GC resistance	0.54	0	0.79	100
PR Parent-child conflict	0.49	0	0.28	117
FEV1/FVC percent predicted	0.37	0	0.14	116
FVC percent predicted	0.52	0	0.1	116
Parental warmth	0.58	0	0.07	116
Child positive affect	0.4	0	0.04	86
Sleep awakenings	0.42	0	0.03	113
Sleep quality	0.87	0	0.02	114
Subjective negative affect	0.57	0	0.02	114

### Sheet: TableS7_longitudinal_cor
Variable	rho	p-val	N
Eosinophils	0.82	0	88
Neutrophils	0.68	0	88
Lymphocytes	0.66	0	88
Moocytes	0.52	0	88
Nightly inhaler	0.43	0	98
IL13 GC response	0.3	0.003	95
Conflict w/mother	0.24	0.019	94
Parent's income	0.23	0.025	98
FEVpp	0.21	0.035	103
Nightly asthma	0.18	0.067	99
Stimulated IL5	0.18	0.085	94
SES	0.13	0.182	100
Self-disclosure	0.11	0.29	94
Asthma severity	0.09	0.381	93
