## Supplementary material for "Psychosocial experiences modulate asthma-associated genes through gene-environment interactions": File S8

Trait	Gene	Most_significant_tissue	multi_tissue_pval	sid	Intercept_pval	dosage_pval	metagene_pval	interaction_pval	Intercept_effect	dosage_effect	metagene_effect	interaction_effect	Intercept_SE	dosage_SE	metagene_SE	interaction_SE	Intercept_padj	dosage_padj	metagene_padj	interaction_padj	tested_metagene	interaction_pcorr	interaction_pcorr.qval
Jones_et_al_2016_Chronotype	ENSG00000136280	Esophagus_Gastroesophageal_Junction	0.0001455	7:45107868:A:G;rs7788412	1.15849022467425e-09	3.20888623217853e-17	0.0548521253653868	8.24625930584553e-06	-0.0825858206266134	0.148994223016956	-0.0235724753707391	-0.0731276518030765	0.0130505877376889	0.0163812140300575	0.0122188066835579	0.0160554633438946	4.60963260397883e-06	1.31435980070033e-13	1	0.0405798420440658	lymp_av	8.62634027918268e-05	0.0155404970478857
Jones_et_al_2016_Chronotype	ENSG00000136280	Esophagus_Gastroesophageal_Junction	0.0001455	7:45107868:A:G;rs7788412	5.51665465105516e-10	9.72889920537054e-18	0.00215412600736515	1.21840773986393e-05	-0.0812937531928614	0.146533411377724	0.0373313707966974	0.067026995630425	0.0125835848299976	0.0158110390957149	0.0120393919546369	0.0150115457244485	2.23148680635181e-06	4.03457450046716e-14	1	0.060055317497893	neut_av	0.000109589318227797	0.0286901658565867
Jones_et_al_2016_Chronotype	ENSG00000136280	Esophagus_Gastroesophageal_Junction	0.0001455	7:45107868:A:G;rs7788412	2.91486081606381e-09	1.20342681072312e-16	0.579689645739963	7.34552018365069e-05	-0.0835751679345311	0.151501602250087	0.00741087361740515	0.0695065436512341	0.0135649802357932	0.0170175067539876	0.0133632449949285	0.0172347799063704	1.15690825789573e-05	4.94367733845058e-13	1	0.361179227430104	psesl	0.000359103783127655	0.0599601703591529
TAGC_Asthma_EUR	ENSG00000197062	Skin_Not_Sun_Exposed	3.443e-07	6:27795237:T:G;rs200494	0.00068114425744061	6.16456013313013e-06	0.00267975326146954	0.000215887984894841	0.0446133391431328	-0.062551888255752	-0.0416992658979078	-0.048412229343767	0.0129664522536481	0.013537487472856	0.013748596929062	0.0128913688944574	1	0.00652210462085167	1	1	cddstf	0.000784483107424641	0.083370953687166
TAGC_Asthma_EUR	ENSG00000197062	Skin_Not_Sun_Exposed	3.443e-07	6:27795237:T:G;rs200494	0.000886886613937178	6.49455163704793e-06	0.00922366807317072	0.000483858753310384	0.0449175544315527	-0.0642538479531745	0.0363744751850123	0.0470993197749716	0.013347884131228	0.0139413314949501	0.0138606224672872	0.0133175293711569	1	0.00665691542797413	1	1	lymp_av	0.00143921707465102	0.0833374987064175
TAGC_Asthma_EUR	ENSG00000197062	Skin_Not_Sun_Exposed	3.443e-07	6:27795237:T:G;rs200494	0.00119774478759247	1.40562069510311e-05	0.0186214565578257	0.00035441478659515	0.0439827352356431	-0.06212803864544	-0.0331287377950029	-0.0477939242885191	0.013419580815271	0.0140185251670754	0.0139860997029011	0.0131945092332075	1	0.0107108296966857	1	1	neut_av	0.00113567671454582	0.0805543590490585
TAGC_Asthma_EUR	ENSG00000196301	Prostate	4.441e-16	6:32548802:G:A;rs9269774	8.82610504680859e-12	1.14987930584572e-13	1.5427758256005e-05	4.54575307331878e-05	-1.2050153811069	0.79497689252969	0.706490383252965	-0.410003590791293	0.168134288923164	0.101078774914858	0.160196862396297	0.0987542582993978	3.82964697981025e-08	4.43968399987031e-10	0.0740223841123122	0.223969253922416	eosi_av	0.000257788792231438	0.0641459208961639
TAGC_Asthma_EUR	ENSG00000196301	Prostate	4.441e-16	6:32548802:G:A;rs9269774	5.87756230348158e-07	8.92146913505165e-09	1.51373007270871e-08	1.61138969190921e-06	-0.903561365857254	0.623866694552165	-0.887945074615459	0.453115339174975	0.176151473482219	0.104775512381634	0.151660328703427	0.0921717999533437	0.00205597129375786	2.52031503065209e-05	7.46420298852665e-05	0.0079570422986477	EPMres_0	3.43819542787781e-05	0.0258572634187157
TAGC_Asthma_EUR	ENSG00000196301	Prostate	4.441e-16	6:32548802:G:A;rs9269774	7.58691307592831e-14	5.3504341773924e-16	0.00150404467837238	0.000101018993816884	-1.32918539688064	0.877814539119358	-0.500542870998829	0.380444431199054	0.167617573415583	0.101099935651307	0.155940017575778	0.096254347239889	3.39969574932348e-10	2.18511731804706e-12	1	0.497013449579068	mono_av	0.000451608335019219	0.0820538461420853
UKB_1160_Sleep_duration	ENSG00000197062	Adrenal_Gland	2.926e-05	6:27795237:T:G;rs200494	0.00068114425744061	6.16456013313013e-06	0.00267975326146954	0.000215887984894841	0.0446133391431328	-0.062551888255752	-0.0416992658979078	-0.048412229343767	0.0129664522536481	0.013537487472856	0.013748596929062	0.0128913688944574	1	0.00652210462085167	1	1	cddstf	0.000784483107424641	0.083370953687166
UKB_1160_Sleep_duration	ENSG00000197062	Adrenal_Gland	2.926e-05	6:27795237:T:G;rs200494	0.000886886613937178	6.49455163704793e-06	0.00922366807317072	0.000483858753310384	0.0449175544315527	-0.0642538479531745	0.0363744751850123	0.0470993197749716	0.013347884131228	0.0139413314949501	0.0138606224672872	0.0133175293711569	1	0.00665691542797413	1	1	lymp_av	0.00143921707465102	0.0833374987064175
UKB_1160_Sleep_duration	ENSG00000197062	Adrenal_Gland	2.926e-05	6:27795237:T:G;rs200494	0.00119774478759247	1.40562069510311e-05	0.0186214565578257	0.00035441478659515	0.0439827352356431	-0.06212803864544	-0.0331287377950029	-0.0477939242885191	0.013419580815271	0.0140185251670754	0.0139860997029011	0.0131945092332075	1	0.0107108296966857	1	1	neut_av	0.00113567671454582	0.0805543590490585
UKB_1160_Sleep_duration	ENSG00000112658	Small_Intestine_Terminal_Ileum	0.0008996	6:43313800:G:C;rs6458333	0.000232549028437454	5.65672365355956e-05	3.09596681003908e-14	4.6509428751863e-07	0.107249486892859	-0.0687548048515376	0.203792492855357	-0.0790238715210379	0.0287095756428397	0.0167778682546174	0.0252566794356971	0.0152612953972759	0.456261193794284	0.0174227088529634	1.44241093679721e-10	0.00229524030890444	cddstf	1.89560995346955e-05	0.00962511882762578
UKB_1160_Sleep_duration	ENSG00000112658	Small_Intestine_Terminal_Ileum	0.0008996	6:43313800:G:C;rs6458333	2.72161723342257e-06	8.42534609834103e-07	2.11485599191827e-05	3.70556772325677e-05	0.155328277730055	-0.0956916223187802	-0.122440526442505	0.0718062280726382	0.032344864129414	0.0189337971478053	0.028238403356031	0.01709036585762	0.00889424511882495	0.00156458677046193	0.101365047692643	0.182647433079326	eosi_av	0.000224377908152944	0.0641459208961639
UKB_1160_Sleep_duration	ENSG00000112658	Small_Intestine_Terminal_Ileum	0.0008996	6:43313800:G:C;rs6458333	6.10950979894662e-06	1.49324854521507e-06	1.97800698608929e-09	1.52286773518614e-07	0.14386804443486	-0.0898709697691624	-0.178996826668926	0.0921340203518778	0.0311223211156524	0.0182207417986591	0.0287237846824645	0.0170448054440917	0.0189852571152771	0.00252060354432303	9.76937650429498e-06	0.000752296661181955	EPMres_0	1.13898442241554e-05	0.0128487549026804
UKB_1160_Sleep_duration	ENSG00000112658	Small_Intestine_Terminal_Ileum	0.0008996	6:43313800:G:C;rs6458333	0.000324679564185493	8.68886327893077e-05	3.11624191594336e-11	0.000126297265934117	0.106912647072723	-0.0683413849635246	-0.174608424263866	0.0590726264985677	0.0293226931560397	0.0171252259141599	0.0251007273398873	0.0151649293756583	0.594812961587822	0.0233473849532477	1.33281666744897e-07	0.618477711279373	lymp_av	0.000530285251871333	0.0483456684355228
UKB_1160_Sleep_duration	ENSG00000112658	Small_Intestine_Terminal_Ileum	0.0008996	6:43313800:G:C;rs6458333	0.00103301418282789	0.00025792337808415	8.04303930767192e-06	7.83590208514339e-05	0.11040073532657	-0.0718109056206414	0.15515519697451	-0.0786291026818765	0.0332443589686038	0.0193662251075985	0.0340224674134354	0.0195754909381928	1	0.0118597607312109	0.0367084314002147	0.385683100630758	mono_av	0.000376532470159822	0.0746324997567039
UKB_1160_Sleep_duration	ENSG00000112658	Small_Intestine_Terminal_Ileum	0.0008996	6:43313800:G:C;rs6458333	0.000355512903466539	9.32581008535186e-05	6.12894808612151e-12	0.000170791089420551	0.104282806242921	-0.0667893296648805	0.175255989813196	-0.0569839147880874	0.0287961439628575	0.0168116981835979	0.0242496088564553	0.0149287506541687	0.646322458502168	0.022475202305698	2.7083821592571e-08	0.836876338160702	neut_av	0.000660600849686425	0.0660256166660821
UKB_1160_Sleep_duration	ENSG00000112658	Small_Intestine_Terminal_Ileum	0.0008996	6:43313800:G:C;rs6458333	9.20397995874792e-06	2.60368996962499e-06	4.06701355020084e-10	5.02835097856171e-06	0.137755447139904	-0.085712799029187	0.175664452053816	-0.07442813696691	0.0304123357957068	0.0178125050932263	0.026966850768645	0.0159498023689858	0.0273174125175638	0.00365037333741424	1.87041953173737e-06	0.0248149120792021	psesl	6.39389034998988e-05	0.0320279628889501
UKB_1160_Sleep_duration	ENSG00000230910	Brain_Putamen_basal_ganglia	0.00129	6:69389836:G:A;rs12194992	3.00930986306293e-06	1.54492066112927e-16	5.50277975122575e-05	3.68131746345873e-05	0.414809520658774	-1.17150364947014	0.363543946536137	-0.534738565103445	0.0867762892246649	0.132133827078961	0.088566283385291	0.127223155953729	0.00957261467440317	6.32799502798549e-13	0.208610380368968	0.181157632376804	psesl	0.000223518106413109	0.0420946541197081
UKB_1180_Morning_or_evening_person_chronotype	ENSG00000168765	Ovary	0.002346	1:110198727:C:G;rs1010167	4.05473411755552e-24	6.55189218755601e-39	1.35893825774366e-13	3.20844215063646e-05	0.391135404515147	-0.592470360793983	0.274562648947905	0.149759738561737	0.0346351874255698	0.0377959908606725	0.0350263406715612	0.0353507427083163	1.94627237642665e-20	3.18552998158973e-35	6.65336170991294e-10	0.158176198026378	eosi_av	0.000203732551082339	0.0641459208961639
UKB_1180_Morning_or_evening_person_chronotype	ENSG00000170248	Esophagus_Gastroesophageal_Junction	0.0008628	3:33840114:T:C;rs1141054	6.58349658236225e-10	9.76020825075103e-13	5.21257286457925e-16	0.000137539599526052	0.0931968073795991	-0.0854494833680901	-0.119869845625053	0.0420083480204437	0.0144963769076048	0.0113541120941862	0.0137995311082307	0.0108454796881621	2.65117407371728e-06	3.49025047046857e-09	2.3811032845398e-12	0.673256339680025	lymp_av	0.000564596398948007	0.0493728164626521
UKB_1180_Morning_or_evening_person_chronotype	ENSG00000170248	Esophagus_Gastroesophageal_Junction	0.0008628	3:33840114:T:C;rs1141054	2.55393769820801e-09	6.12719416493641e-12	5.47687203690695e-13	8.20540577693353e-05	0.0938805827979008	-0.0859101936677926	0.116411493446766	-0.045470054102514	0.0151782238937413	0.0118870402944261	0.0152804480769405	0.0113529767638561	1.00625145309396e-05	2.11817102281852e-08	2.454186359738e-09	0.402967477705205	neut_av	0.000388852923325915	0.0505706414484916
UKB_1180_Morning_or_evening_person_chronotype	ENSG00000068028	Brain_Cerebellar_Hemisphere	0.0002197	3:50350372:C:G;rs370234933	0.00421611328949153	1.17188016629596e-07	7.02191758187346e-09	0.000279718689242281	0.0456825237762728	-0.147455252789026	0.0957272439374038	-0.100957951869565	0.0158160474481435	0.0270176480985514	0.0159572246641623	0.0273873447041502	1	0.000249727663437669	2.8242152514295e-05	1	lymp_av	0.000952275945781914	0.0627762452133722
UKB_1180_Morning_or_evening_person_chronotype	ENSG00000111181	Heart_Atrial_Appendage	0.000248	12:324457:A:T;rs12424772	0.0021166785569998	7.31751336535113e-09	6.22956875419868e-05	0.000132644333535684	0.192695231355067	-0.702920350263489	0.249589552937773	-0.477294630976394	0.0620364189665002	0.117323242915416	0.0612635296825627	0.122928222024539	1	1.99548589473125e-05	0.234979333408374	0.651548966327278	psesl	0.000549605502731135	0.0728853852060967
UKB_1180_Morning_or_evening_person_chronotype	ENSG00000140853	Nerve_Tibial	0.0004954	16:57109928:C:G;rs7203263	0.00647160671717567	0.000295645471490545	0.490147338628733	1.965627626854e-05	-0.0601216276742185	0.109815178766369	0.0156864069199451	0.126456094576158	0.0218922505935352	0.0299110266098791	0.0226975101292984	0.0290486295705047	1	0.0384763105457078	1	0.0967088792412169	cddstf	0.000148796277564232	0.0283322101029299
UKB_1180_Morning_or_evening_person_chronotype	ENSG00000140853	Nerve_Tibial	0.0004954	16:57109928:C:G;rs7203263	0.00512954295348696	0.000107971604022696	0.737213226243659	4.23432154418023e-05	-0.0626593959209215	0.118869655674503	-0.00759606512655754	-0.121690588600442	0.0221880473895256	0.0302042508340414	0.0226124399313571	0.0291886578567887	1	0.0103690560909044	1	0.208794395343527	EPMres_0	0.000245478454379931	0.0852066085471372
UKB_1180_Morning_or_evening_person_chronotype	ENSG00000140853	Nerve_Tibial	0.0004954	16:57109928:C:G;rs7203263	0.00392040174755732	1.11789665145184e-05	0.718571546137709	2.08051109456174e-05	-0.0643500526462182	0.134389842101541	0.00780245906990122	0.126066032298853	0.0220986382451751	0.0299648094037688	0.0216265812446105	0.0290485921393216	1	0.0086739859576802	1	0.102673222516622	FEVPP	0.0001540562411491	0.0644818965053528
UKB_1180_Morning_or_evening_person_chronotype	ENSG00000140853	Nerve_Tibial	0.0004954	16:57109928:C:G;rs7203263	0.00559548542278418	5.4472601819784e-05	0.406348881843509	0.000133655614222732	-0.0615467037164575	0.122914645870526	-0.0191055593204843	-0.113437973364076	0.0220193415296654	0.0299261078446538	0.0229700908702424	0.0292309408533432	1	0.0184662120169068	1	0.654377887234494	lymp_av	0.000552801942140401	0.0493485278133036
UKB_1180_Morning_or_evening_person_chronotype	ENSG00000140853	Nerve_Tibial	0.0004954	16:57109928:C:G;rs7203263	0.0111651149561107	0.00222233001698689	0.00483795467660713	2.84053803226601e-06	-0.0519965909250272	0.0864110322543506	0.0611838552727804	0.129391980117912	0.0203371468380834	0.0279542177252877	0.0215183178101195	0.0269966806572008	1	0.021024138469797	1	0.0140237362652973	mono_av	4.6398948007283e-05	0.0264874799668444
UKB_1180_Morning_or_evening_person_chronotype	ENSG00000140853	Nerve_Tibial	0.0004954	16:57109928:C:G;rs7203263	0.00588567845285216	5.40162777684215e-05	0.778092182802002	0.000349100950914058	-0.0621388914088126	0.124942012803143	0.0066595806421228	0.107646119456027	0.0223665274267933	0.0304043388018525	0.023605974587758	0.0296842411208037	1	0.0167450461082107	1	1	neut_av	0.00112271899656079	0.0805543590490585
UKB_1180_Morning_or_evening_person_chronotype	ENSG00000176490	Whole_Blood	7.637e-05	19:2715741:G:C;rs62121111	0.0153133063596099	4.95240031689143e-08	0.628090478223487	0.000290471377363805	-0.11755262285318	0.492887456686697	0.0231076771064469	0.320876830467893	0.0481401801152216	0.0875886142729179	0.0476425145311888	0.0872860653880281	1	0.000113360443253645	1	1	lymp_av	0.000979425450131499	0.0635877309031148
UKB_20002_1111_self_reported_asthma	ENSG00000188242	Whole_Blood	0.001296	5:1093860:C:G;rs6883411	0.00712129656161521	7.35261256300019e-05	1.39749123392921e-13	3.11587636057219e-05	-0.0816150297824006	0.117580343258968	-0.226848301817436	0.125863805905083	0.0300746947848942	0.0291568634708764	0.0289555657254377	0.0296607404241647	1	0.0112418883778183	6.87705436216565e-10	0.153612704576209	mono_av	0.000199656079304066	0.0566290458680253
UKB_20002_1111_self_reported_asthma	ENSG00000180104	Skin_Not_Sun_Exposed	0.0006015	5:436387:CT:C;rs5865330	0.000339509186062826	5.02635061690639e-08	1.05293596919223e-12	0.000260618017202581	0.0451793216915979	-0.0869316807945621	0.094106968998861	-0.0552344568812099	0.0124325649069434	0.0154561313887622	0.0125247629805623	0.0149070080703115	0.621980828867097	0.000116963178855412	4.80770563533171e-09	1	cddstf	0.000903166093465507	0.0916311793219726
UKB_20002_1111_self_reported_asthma	ENSG00000180104	Skin_Not_Sun_Exposed	0.0006015	5:436387:CT:C;rs5865330	0.00015491059212398	1.1736836238724e-08	1.98968837371375e-20	0.000113905249523646	0.0437641604753357	-0.0830422190888761	-0.114852398166049	0.0548304452507335	0.0113894711852687	0.0140681501404615	0.0113261400276801	0.0139807568173763	0.322040091948761	2.9940669244985e-05	9.40525694254488e-17	0.558021817416343	lymp_av	0.000492019016791422	0.0464106620777775
UKB_20002_1111_self_reported_asthma	ENSG00000180104	Skin_Not_Sun_Exposed	0.0006015	5:436387:CT:C;rs5865330	0.000228044705416235	2.31119753920249e-08	2.32048145458719e-18	0.000207855826134104	0.0434110424799665	-0.082777845538994	0.112339367823988	-0.0562392459951572	0.0116045366813683	0.0143354998978497	0.0118590668813329	0.0149356790106516	0.446283488499572	5.68785714397733e-05	1.09480315027424e-14	1	neut_av	0.000762795872951649	0.0663407128098482
UKB_20002_1111_self_reported_asthma	ENSG00000197062	Skin_Not_Sun_Exposed	2.307e-08	6:27795237:T:G;rs200494	0.00068114425744061	6.16456013313013e-06	0.00267975326146954	0.000215887984894841	0.0446133391431328	-0.062551888255752	-0.0416992658979078	-0.048412229343767	0.0129664522536481	0.013537487472856	0.013748596929062	0.0128913688944574	1	0.00652210462085167	1	1	cddstf	0.000784483107424641	0.083370953687166
UKB_20002_1111_self_reported_asthma	ENSG00000197062	Skin_Not_Sun_Exposed	2.307e-08	6:27795237:T:G;rs200494	0.000886886613937178	6.49455163704793e-06	0.00922366807317072	0.000483858753310384	0.0449175544315527	-0.0642538479531745	0.0363744751850123	0.0470993197749716	0.013347884131228	0.0139413314949501	0.0138606224672872	0.0133175293711569	1	0.00665691542797413	1	1	lymp_av	0.00143921707465102	0.0833374987064175
UKB_20002_1111_self_reported_asthma	ENSG00000197062	Skin_Not_Sun_Exposed	2.307e-08	6:27795237:T:G;rs200494	0.00119774478759247	1.40562069510311e-05	0.0186214565578257	0.00035441478659515	0.0439827352356431	-0.06212803864544	-0.0331287377950029	-0.0477939242885191	0.013419580815271	0.0140185251670754	0.0139860997029011	0.0131945092332075	1	0.0107108296966857	1	1	neut_av	0.00113567671454582	0.0805543590490585
UKB_20002_1111_self_reported_asthma	ENSG00000230521	Brain_Nucleus_accumbens_basal_ganglia	0.00018	6:29845228:T:A;rs151020131	3.06608584072595e-07	4.72309469666384e-19	0.130809575949378	0.00023034046396951	0.28972389348471	-0.696993196492419	0.0828944870603837	-0.291458356897783	0.055041378348918	0.0718672838955839	0.0546813841151085	0.0779674295995838	0.00105350709487343	1.99503519987081e-15	1	1	lymp_av	0.000822820149706656	0.0586574307639087
UKB_20002_1111_self_reported_asthma	ENSG00000230521	Brain_Nucleus_accumbens_basal_ganglia	0.00018	6:29845228:T:A;rs151020131	1.45459286969075e-07	4.34602318992243e-22	0.459985257426606	6.81052118674623e-08	0.285514198277375	-0.736630749908809	-0.0392971887281421	0.388332183835387	0.0527305145906191	0.0690734982628224	0.053102234484111	0.0697809646065587	0.000530344560289248	1.94180316125734e-18	1	0.000336575957048999	mono_av	8.21363544406231e-06	0.0147912322212853
UKB_20002_1111_self_reported_asthma	ENSG00000230521	Brain_Nucleus_accumbens_basal_ganglia	0.00018	6:29845228:T:A;rs151020131	2.59661772460238e-07	2.19099611072289e-19	0.262996311810664	0.000441307347039308	0.292009925851601	-0.705841383435352	-0.0619345638835394	0.27465491529407	0.0551207669251067	0.0719781905154541	0.0552052870926586	0.0771042472784097	0.00090492127702393	9.33583442779023e-16	1	1	neut_av	0.00134198867084766	0.0922135815381553
UKB_20002_1111_self_reported_asthma	ENSG00000196301	Prostate	1.361e-65	6:32548802:G:A;rs9269774	8.82610504680859e-12	1.14987930584572e-13	1.5427758256005e-05	4.54575307331878e-05	-1.2050153811069	0.79497689252969	0.706490383252965	-0.410003590791293	0.168134288923164	0.101078774914858	0.160196862396297	0.0987542582993978	3.82964697981025e-08	4.43968399987031e-10	0.0740223841123122	0.223969253922416	eosi_av	0.000257788792231438	0.0641459208961639
UKB_20002_1111_self_reported_asthma	ENSG00000196301	Prostate	1.361e-65	6:32548802:G:A;rs9269774	5.87756230348158e-07	8.92146913505165e-09	1.51373007270871e-08	1.61138969190921e-06	-0.903561365857254	0.623866694552165	-0.887945074615459	0.453115339174975	0.176151473482219	0.104775512381634	0.151660328703427	0.0921717999533437	0.00205597129375786	2.52031503065209e-05	7.46420298852665e-05	0.0079570422986477	EPMres_0	3.43819542787781e-05	0.0258572634187157
UKB_20002_1111_self_reported_asthma	ENSG00000196301	Prostate	1.361e-65	6:32548802:G:A;rs9269774	7.58691307592831e-14	5.3504341773924e-16	0.00150404467837238	0.000101018993816884	-1.32918539688064	0.877814539119358	-0.500542870998829	0.380444431199054	0.167617573415583	0.101099935651307	0.155940017575778	0.096254347239889	3.39969574932348e-10	2.18511731804706e-12	1	0.497013449579068	mono_av	0.000451608335019219	0.0820538461420853
UKB_20002_1111_self_reported_asthma	ENSG00000107036	Cells_EBV-transformed_lymphocytes	1.76e-07	9:6114483:G:C;rs444826	0.00255987938725358	0.000608760875857827	0.00015387556374682	0.000229955828784816	-0.0615694586430654	0.0663848672214575	-0.0755436653681866	-0.0662927049440212	0.0202046677680383	0.019117690679445	0.0196510608490784	0.0177317191167959	1	0.0681909731903509	0.48578515474871	1	lymp_av	0.000821717580416751	0.0586574307639087
UKB_20002_1111_self_reported_asthma	ENSG00000141013	Brain_Cerebellum	0.000561	16:90093424:G:A;rs12922757	0.000105217239132373	1.38099166045491e-08	0.000116128428311722	1.57121787154252e-06	-0.111704370569275	0.215714704330131	-0.111871921797884	0.17145137854673	0.0283361158261775	0.0367350132584	0.0285613395422285	0.0348378239769752	0.234424008786926	3.53257666744365e-05	0.399249536535699	0.00774767532457618	cddstf	3.40481488974307e-05	0.0112261257861469
UKB_20002_1111_self_reported_asthma	ENSG00000141013	Brain_Cerebellum	0.000561	16:90093424:G:A;rs12922757	0.00017009024985046	2.22108929001393e-08	0.000973583976322671	3.49657780901995e-05	-0.109555000319568	0.215074349470664	0.100293871879671	-0.141425371559892	0.0286933388581843	0.0371977103534973	0.0300448842681373	0.0335478886509563	0.348344831693743	5.43500549266409e-05	1	0.171647004644789	lymp_av	0.00021584058264212	0.0264247531308603
UKB_20002_1111_self_reported_asthma	ENSG00000141013	Brain_Cerebellum	0.000561	16:90093424:G:A;rs12922757	0.000179884894665225	3.25162440993213e-08	0.00465028290777978	0.000249008548308933	-0.110102119566113	0.21433152612671	-0.0861861931020973	0.122876778728785	0.0289477686403774	0.0375440627939194	0.0301736124469552	0.0330540648152872	0.368044494485049	7.82015670588678e-05	1	1	neut_av	0.000872526805583654	0.0697657236422792
UKB_20002_1111_self_reported_asthma	ENSG00000141013	Brain_Cerebellum	0.000561	16:90093424:G:A;rs12922757	0.000286831528588371	7.85108660514614e-07	0.00195144134504318	0.000208970560357022	-0.106526601245507	0.194447413501289	-0.0900765522909141	0.132204867662292	0.0289510128354839	0.038361119378729	0.0287686242668219	0.0351233571880221	0.556166333932851	0.00138766474913294	1	1	psesl	0.000765628161035808	0.0908324324081869
UKB_20002_1452_self_reported_eczema_or_dermatitis	ENSG00000196301	Adipose_Subcutaneous	8.165e-06	6:32548802:G:A;rs9269774	8.82610504680859e-12	1.14987930584572e-13	1.5427758256005e-05	4.54575307331878e-05	-1.2050153811069	0.79497689252969	0.706490383252965	-0.410003590791293	0.168134288923164	0.101078774914858	0.160196862396297	0.0987542582993978	3.82964697981025e-08	4.43968399987031e-10	0.0740223841123122	0.223969253922416	eosi_av	0.000257788792231438	0.0641459208961639
UKB_20002_1452_self_reported_eczema_or_dermatitis	ENSG00000196301	Adipose_Subcutaneous	8.165e-06	6:32548802:G:A;rs9269774	5.87756230348158e-07	8.92146913505165e-09	1.51373007270871e-08	1.61138969190921e-06	-0.903561365857254	0.623866694552165	-0.887945074615459	0.453115339174975	0.176151473482219	0.104775512381634	0.151660328703427	0.0921717999533437	0.00205597129375786	2.52031503065209e-05	7.46420298852665e-05	0.0079570422986477	EPMres_0	3.43819542787781e-05	0.0258572634187157
UKB_20002_1452_self_reported_eczema_or_dermatitis	ENSG00000196301	Adipose_Subcutaneous	8.165e-06	6:32548802:G:A;rs9269774	7.58691307592831e-14	5.3504341773924e-16	0.00150404467837238	0.000101018993816884	-1.32918539688064	0.877814539119358	-0.500542870998829	0.380444431199054	0.167617573415583	0.101099935651307	0.155940017575778	0.096254347239889	3.39969574932348e-10	2.18511731804706e-12	1	0.497013449579068	mono_av	0.000451608335019219	0.0820538461420853
UKB_6152_8_diagnosed_by_doctor_Asthma	ENSG00000197062	Skin_Not_Sun_Exposed	3.483e-09	6:27795237:T:G;rs200494	0.00068114425744061	6.16456013313013e-06	0.00267975326146954	0.000215887984894841	0.0446133391431328	-0.062551888255752	-0.0416992658979078	-0.048412229343767	0.0129664522536481	0.013537487472856	0.013748596929062	0.0128913688944574	1	0.00652210462085167	1	1	cddstf	0.000784483107424641	0.083370953687166
UKB_6152_8_diagnosed_by_doctor_Asthma	ENSG00000197062	Skin_Not_Sun_Exposed	3.483e-09	6:27795237:T:G;rs200494	0.000886886613937178	6.49455163704793e-06	0.00922366807317072	0.000483858753310384	0.0449175544315527	-0.0642538479531745	0.0363744751850123	0.0470993197749716	0.013347884131228	0.0139413314949501	0.0138606224672872	0.0133175293711569	1	0.00665691542797413	1	1	lymp_av	0.00143921707465102	0.0833374987064175
UKB_6152_8_diagnosed_by_doctor_Asthma	ENSG00000197062	Skin_Not_Sun_Exposed	3.483e-09	6:27795237:T:G;rs200494	0.00119774478759247	1.40562069510311e-05	0.0186214565578257	0.00035441478659515	0.0439827352356431	-0.06212803864544	-0.0331287377950029	-0.0477939242885191	0.013419580815271	0.0140185251670754	0.0139860997029011	0.0131945092332075	1	0.0107108296966857	1	1	neut_av	0.00113567671454582	0.0805543590490585
UKB_6152_8_diagnosed_by_doctor_Asthma	ENSG00000206341	Colon_Transverse	0.0009056	6:29902671:T:C;rs1611324	2.22930693218449e-32	6.26700976315695e-37	4.10548140530959e-08	0.000391923891769432	-1.06700309060999	0.713704264442057	-0.426811611067143	0.164957019219124	0.0775173112880043	0.0472735197736651	0.0753586805332258	0.0458880854549492	1.08812471359925e-28	3.01756520096007e-33	0.000160483268133552	1	lymp_av	0.00122439813878212	0.0749498035891802
UKB_6152_8_diagnosed_by_doctor_Asthma	ENSG00000206341	Colon_Transverse	0.0009056	6:29902671:T:C;rs1611324	7.14347642615001e-33	2.1365949936969e-37	1.09364074497624e-08	0.000198630022007567	-1.07350030817786	0.716819103682816	0.436683985913988	-0.169778048643189	0.0771749025699084	0.047054577305822	0.0738123532941293	0.0449455852125984	3.48958823417428e-29	1.03154806295686e-33	4.48283341365762e-05	0.972889847793064	neut_av	0.000737780699979769	0.0663407128098482
UKB_6152_8_diagnosed_by_doctor_Asthma	ENSG00000230521	Brain_Nucleus_accumbens_basal_ganglia	5.411e-05	6:29845228:T:A;rs151020131	3.06608584072595e-07	4.72309469666384e-19	0.130809575949378	0.00023034046396951	0.28972389348471	-0.696993196492419	0.0828944870603837	-0.291458356897783	0.055041378348918	0.0718672838955839	0.0546813841151085	0.0779674295995838	0.00105350709487343	1.99503519987081e-15	1	1	lymp_av	0.000822820149706656	0.0586574307639087
UKB_6152_8_diagnosed_by_doctor_Asthma	ENSG00000230521	Brain_Nucleus_accumbens_basal_ganglia	5.411e-05	6:29845228:T:A;rs151020131	1.45459286969075e-07	4.34602318992243e-22	0.459985257426606	6.81052118674623e-08	0.285514198277375	-0.736630749908809	-0.0392971887281421	0.388332183835387	0.0527305145906191	0.0690734982628224	0.053102234484111	0.0697809646065587	0.000530344560289248	1.94180316125734e-18	1	0.000336575957048999	mono_av	8.21363544406231e-06	0.0147912322212853
UKB_6152_8_diagnosed_by_doctor_Asthma	ENSG00000230521	Brain_Nucleus_accumbens_basal_ganglia	5.411e-05	6:29845228:T:A;rs151020131	2.59661772460238e-07	2.19099611072289e-19	0.262996311810664	0.000441307347039308	0.292009925851601	-0.705841383435352	-0.0619345638835394	0.27465491529407	0.0551207669251067	0.0719781905154541	0.0552052870926586	0.0771042472784097	0.00090492127702393	9.33583442779023e-16	1	1	neut_av	0.00134198867084766	0.0922135815381553
UKB_6152_8_diagnosed_by_doctor_Asthma	ENSG00000196301	Prostate	3.1e-66	6:32548802:G:A;rs9269774	8.82610504680859e-12	1.14987930584572e-13	1.5427758256005e-05	4.54575307331878e-05	-1.2050153811069	0.79497689252969	0.706490383252965	-0.410003590791293	0.168134288923164	0.101078774914858	0.160196862396297	0.0987542582993978	3.82964697981025e-08	4.43968399987031e-10	0.0740223841123122	0.223969253922416	eosi_av	0.000257788792231438	0.0641459208961639
UKB_6152_8_diagnosed_by_doctor_Asthma	ENSG00000196301	Prostate	3.1e-66	6:32548802:G:A;rs9269774	5.87756230348158e-07	8.92146913505165e-09	1.51373007270871e-08	1.61138969190921e-06	-0.903561365857254	0.623866694552165	-0.887945074615459	0.453115339174975	0.176151473482219	0.104775512381634	0.151660328703427	0.0921717999533437	0.00205597129375786	2.52031503065209e-05	7.46420298852665e-05	0.0079570422986477	EPMres_0	3.43819542787781e-05	0.0258572634187157
UKB_6152_8_diagnosed_by_doctor_Asthma	ENSG00000196301	Prostate	3.1e-66	6:32548802:G:A;rs9269774	7.58691307592831e-14	5.3504341773924e-16	0.00150404467837238	0.000101018993816884	-1.32918539688064	0.877814539119358	-0.500542870998829	0.380444431199054	0.167617573415583	0.101099935651307	0.155940017575778	0.096254347239889	3.39969574932348e-10	2.18511731804706e-12	1	0.497013449579068	mono_av	0.000451608335019219	0.0820538461420853
UKB_6152_8_diagnosed_by_doctor_Asthma	ENSG00000107036	Cells_EBV-transformed_lymphocytes	5.377e-07	9:6114483:G:C;rs444826	0.00255987938725358	0.000608760875857827	0.00015387556374682	0.000229955828784816	-0.0615694586430654	0.0663848672214575	-0.0755436653681866	-0.0662927049440212	0.0202046677680383	0.019117690679445	0.0196510608490784	0.0177317191167959	1	0.0681909731903509	0.48578515474871	1	lymp_av	0.000821717580416751	0.0586574307639087
UKB_6152_8_diagnosed_by_doctor_Asthma	ENSG00000141013	Brain_Frontal_Cortex_BA9	0.0005543	16:90093424:G:A;rs12922757	0.000105217239132373	1.38099166045491e-08	0.000116128428311722	1.57121787154252e-06	-0.111704370569275	0.215714704330131	-0.111871921797884	0.17145137854673	0.0283361158261775	0.0367350132584	0.0285613395422285	0.0348378239769752	0.234424008786926	3.53257666744365e-05	0.399249536535699	0.00774767532457618	cddstf	3.40481488974307e-05	0.0112261257861469
UKB_6152_8_diagnosed_by_doctor_Asthma	ENSG00000141013	Brain_Frontal_Cortex_BA9	0.0005543	16:90093424:G:A;rs12922757	0.00017009024985046	2.22108929001393e-08	0.000973583976322671	3.49657780901995e-05	-0.109555000319568	0.215074349470664	0.100293871879671	-0.141425371559892	0.0286933388581843	0.0371977103534973	0.0300448842681373	0.0335478886509563	0.348344831693743	5.43500549266409e-05	1	0.171647004644789	lymp_av	0.00021584058264212	0.0264247531308603
UKB_6152_8_diagnosed_by_doctor_Asthma	ENSG00000141013	Brain_Frontal_Cortex_BA9	0.0005543	16:90093424:G:A;rs12922757	0.000179884894665225	3.25162440993213e-08	0.00465028290777978	0.000249008548308933	-0.110102119566113	0.21433152612671	-0.0861861931020973	0.122876778728785	0.0289477686403774	0.0375440627939194	0.0301736124469552	0.0330540648152872	0.368044494485049	7.82015670588678e-05	1	1	neut_av	0.000872526805583654	0.0697657236422792
UKB_6152_8_diagnosed_by_doctor_Asthma	ENSG00000141013	Brain_Frontal_Cortex_BA9	0.0005543	16:90093424:G:A;rs12922757	0.000286831528588371	7.85108660514614e-07	0.00195144134504318	0.000208970560357022	-0.106526601245507	0.194447413501289	-0.0900765522909141	0.132204867662292	0.0289510128354839	0.038361119378729	0.0287686242668219	0.0351233571880221	0.556166333932851	0.00138766474913294	1	1	psesl	0.000765628161035808	0.0908324324081869
UKB_6152_9_diagnosed_by_doctor_Hayfever_allergic_rhinitis_or_eczema	ENSG00000035115	Liver	0.000252	2:249092:A:C;rs17713729	2.26175947417069e-13	7.88299934065942e-27	0.106975828623918	2.8051426967801e-05	0.192898662435949	-0.409901247108722	0.0409356826639434	0.132646313382137	0.0248625387543352	0.0338299545706237	0.0253028561293825	0.0310743143229338	1.01010178116463e-09	3.66874789314289e-23	1	0.138377689232162	EPMres_0	0.000186324094679345	0.0764327677401496
UKB_6152_9_diagnosed_by_doctor_Hayfever_allergic_rhinitis_or_eczema	ENSG00000068028	Nerve_Tibial	3.401e-06	3:50350372:C:G;rs370234933	0.00421611328949153	1.17188016629596e-07	7.02191758187346e-09	0.000279718689242281	0.0456825237762728	-0.147455252789026	0.0957272439374038	-0.100957951869565	0.0158160474481435	0.0270176480985514	0.0159572246641623	0.0273873447041502	1	0.000249727663437669	2.8242152514295e-05	1	lymp_av	0.000952275945781914	0.0627762452133722
UKB_6152_9_diagnosed_by_doctor_Hayfever_allergic_rhinitis_or_eczema	ENSG00000206341	Prostate	1.227e-10	6:29902671:T:C;rs1611324	2.22930693218449e-32	6.26700976315695e-37	4.10548140530959e-08	0.000391923891769432	-1.06700309060999	0.713704264442057	-0.426811611067143	0.164957019219124	0.0775173112880043	0.0472735197736651	0.0753586805332258	0.0458880854549492	1.08812471359925e-28	3.01756520096007e-33	0.000160483268133552	1	lymp_av	0.00122439813878212	0.0749498035891802
UKB_6152_9_diagnosed_by_doctor_Hayfever_allergic_rhinitis_or_eczema	ENSG00000206341	Prostate	1.227e-10	6:29902671:T:C;rs1611324	7.14347642615001e-33	2.1365949936969e-37	1.09364074497624e-08	0.000198630022007567	-1.07350030817786	0.716819103682816	0.436683985913988	-0.169778048643189	0.0771749025699084	0.047054577305822	0.0738123532941293	0.0449455852125984	3.48958823417428e-29	1.03154806295686e-33	4.48283341365762e-05	0.972889847793064	neut_av	0.000737780699979769	0.0663407128098482
UKB_6152_9_diagnosed_by_doctor_Hayfever_allergic_rhinitis_or_eczema	ENSG00000230521	Cells_Cultured_fibroblasts	3.216e-06	6:29845228:T:A;rs151020131	3.06608584072595e-07	4.72309469666384e-19	0.130809575949378	0.00023034046396951	0.28972389348471	-0.696993196492419	0.0828944870603837	-0.291458356897783	0.055041378348918	0.0718672838955839	0.0546813841151085	0.0779674295995838	0.00105350709487343	1.99503519987081e-15	1	1	lymp_av	0.000822820149706656	0.0586574307639087
UKB_6152_9_diagnosed_by_doctor_Hayfever_allergic_rhinitis_or_eczema	ENSG00000230521	Cells_Cultured_fibroblasts	3.216e-06	6:29845228:T:A;rs151020131	1.45459286969075e-07	4.34602318992243e-22	0.459985257426606	6.81052118674623e-08	0.285514198277375	-0.736630749908809	-0.0392971887281421	0.388332183835387	0.0527305145906191	0.0690734982628224	0.053102234484111	0.0697809646065587	0.000530344560289248	1.94180316125734e-18	1	0.000336575957048999	mono_av	8.21363544406231e-06	0.0147912322212853
UKB_6152_9_diagnosed_by_doctor_Hayfever_allergic_rhinitis_or_eczema	ENSG00000230521	Cells_Cultured_fibroblasts	3.216e-06	6:29845228:T:A;rs151020131	2.59661772460238e-07	2.19099611072289e-19	0.262996311810664	0.000441307347039308	0.292009925851601	-0.705841383435352	-0.0619345638835394	0.27465491529407	0.0551207669251067	0.0719781905154541	0.0552052870926586	0.0771042472784097	0.00090492127702393	9.33583442779023e-16	1	1	neut_av	0.00134198867084766	0.0922135815381553
UKB_6152_9_diagnosed_by_doctor_Hayfever_allergic_rhinitis_or_eczema	ENSG00000196301	Skin_Not_Sun_Exposed	1.11e-16	6:32548802:G:A;rs9269774	8.82610504680859e-12	1.14987930584572e-13	1.5427758256005e-05	4.54575307331878e-05	-1.2050153811069	0.79497689252969	0.706490383252965	-0.410003590791293	0.168134288923164	0.101078774914858	0.160196862396297	0.0987542582993978	3.82964697981025e-08	4.43968399987031e-10	0.0740223841123122	0.223969253922416	eosi_av	0.000257788792231438	0.0641459208961639
UKB_6152_9_diagnosed_by_doctor_Hayfever_allergic_rhinitis_or_eczema	ENSG00000196301	Skin_Not_Sun_Exposed	1.11e-16	6:32548802:G:A;rs9269774	5.87756230348158e-07	8.92146913505165e-09	1.51373007270871e-08	1.61138969190921e-06	-0.903561365857254	0.623866694552165	-0.887945074615459	0.453115339174975	0.176151473482219	0.104775512381634	0.151660328703427	0.0921717999533437	0.00205597129375786	2.52031503065209e-05	7.46420298852665e-05	0.0079570422986477	EPMres_0	3.43819542787781e-05	0.0258572634187157
UKB_6152_9_diagnosed_by_doctor_Hayfever_allergic_rhinitis_or_eczema	ENSG00000196301	Skin_Not_Sun_Exposed	1.11e-16	6:32548802:G:A;rs9269774	7.58691307592831e-14	5.3504341773924e-16	0.00150404467837238	0.000101018993816884	-1.32918539688064	0.877814539119358	-0.500542870998829	0.380444431199054	0.167617573415583	0.101099935651307	0.155940017575778	0.096254347239889	3.39969574932348e-10	2.18511731804706e-12	1	0.497013449579068	mono_av	0.000451608335019219	0.0820538461420853
UKB_6152_9_diagnosed_by_doctor_Hayfever_allergic_rhinitis_or_eczema	ENSG00000107036	Cells_EBV-transformed_lymphocytes	6.731e-06	9:6114483:G:C;rs444826	0.00255987938725358	0.000608760875857827	0.00015387556374682	0.000229955828784816	-0.0615694586430654	0.0663848672214575	-0.0755436653681866	-0.0662927049440212	0.0202046677680383	0.019117690679445	0.0196510608490784	0.0177317191167959	1	0.0681909731903509	0.48578515474871	1	lymp_av	0.000821717580416751	0.0586574307639087
UKB_6152_9_diagnosed_by_doctor_Hayfever_allergic_rhinitis_or_eczema	ENSG00000170525	Heart_Left_Ventricle	2.37e-06	10:6521721:G:A;rs5015567	0.055915558491157	0.019295356649764	1.15336716324219e-20	3.31004548019239e-07	-0.053715678725652	0.135367664419991	0.293232387931579	0.247207813913108	0.0279661172308135	0.0574759687661212	0.0287037883193943	0.047104431425559	1	0.308725706396224	5.60421104619379e-17	0.00163383844902296	cddstf	1.62957717985029e-05	0.00930860444782192
UKB_6152_9_diagnosed_by_doctor_Hayfever_allergic_rhinitis_or_eczema	ENSG00000170525	Heart_Left_Ventricle	2.37e-06	10:6521721:G:A;rs5015567	0.0257105512092432	1.3551775019371e-05	0.204916403021934	0.000102037971093424	-0.085764937481031	0.330110095992936	0.0491558601307914	-0.257016654045491	0.0382175351657762	0.0743431968686737	0.0386742695156362	0.0650685511450113	1	0.00929893264145395	1	0.502026817779645	eosi_av	0.000454642929395104	0.0844299229890904
UKB_6152_9_diagnosed_by_doctor_Hayfever_allergic_rhinitis_or_eczema	ENSG00000170525	Heart_Left_Ventricle	2.37e-06	10:6521721:G:A;rs5015567	0.0182333476334934	2.51938488008138e-05	0.29458453779964	1.10468368854457e-05	-0.0874706495802584	0.307890935493766	-0.040236890596285	-0.258685024138411	0.0368041313155322	0.0716964789882066	0.0383081382112244	0.0576435789980191	1	0.0103690560909044	1	0.0545161400296743	EPMres_0	0.000102943556544609	0.0516130959718092
UKB_6152_9_diagnosed_by_doctor_Hayfever_allergic_rhinitis_or_eczema	ENSG00000170525	Heart_Left_Ventricle	2.37e-06	10:6521721:G:A;rs5015567	0.12463046735099	0.168411000963942	2.68943671589829e-31	1.92577634186453e-06	-0.0391158006595841	0.0739995196289936	-0.351463393515894	-0.201844934207991	0.0253856589472013	0.0535693379244947	0.0261385146101803	0.0413825579387762	1	1	1.31352089204473e-27	0.00950178047075961	lymp_av	3.76694315193203e-05	0.0132791192365383
UKB_6152_9_diagnosed_by_doctor_Hayfever_allergic_rhinitis_or_eczema	ENSG00000170525	Heart_Left_Ventricle	2.37e-06	10:6521721:G:A;rs5015567	0.105626894264093	0.157828188203237	9.93509720994731e-27	2.94832980682055e-07	-0.0428101707118218	0.0785162443888435	0.327253938633063	0.233597992017216	0.0263590920227081	0.0554215998678387	0.0270765134956196	0.0443112963068812	1	1	4.82448320515042e-23	0.00145588525860799	neut_av	1.55573538337042e-05	0.0114027733908747
UKB_6152_9_diagnosed_by_doctor_Hayfever_allergic_rhinitis_or_eczema	ENSG00000170525	Heart_Left_Ventricle	2.37e-06	10:6521721:G:A;rs5015567	0.0459120889213163	0.00240290886997706	5.62275062204965e-12	8.00913078937512e-05	-0.0643102254959673	0.198341797017818	0.236919714758415	0.200071923324235	0.03205378777018	0.0646699909771811	0.0327176226985946	0.0498781369063645	1	0.0533936569546664	2.65843649410507e-08	0.393728869605681	psesl	0.000382439813878212	0.0615760333364342
UKB_6152_9_diagnosed_by_doctor_Hayfever_allergic_rhinitis_or_eczema	ENSG00000170525	Heart_Left_Ventricle	2.37e-06	10:6521721:G:A;rs5015567	0.0539566435412833	0.00897990362323683	0.0146737786583388	1.46431762567581e-08	-0.0673114631099128	0.187448821896712	0.086835268335607	0.387725517843301	0.034760722146836	0.0711739538039333	0.0353329817567119	0.0661522603104958	1	0.0298493811236039	1	7.23372907083848e-05	PUNOCC_0	4.85535100141614e-06	0.00567582563010649
UKB_6152_9_diagnosed_by_doctor_Hayfever_allergic_rhinitis_or_eczema	ENSG00000176490	Whole_Blood	0.0008337	19:2715741:G:C;rs62121111	0.0153133063596099	4.95240031689143e-08	0.628090478223487	0.000290471377363805	-0.11755262285318	0.492887456686697	0.0231076771064469	0.320876830467893	0.0481401801152216	0.0875886142729179	0.0476425145311888	0.0872860653880281	1	0.000113360443253645	1	1	lymp_av	0.000979425450131499	0.0635877309031148
UKB_6152_9_diagnosed_by_doctor_Hayfever_allergic_rhinitis_or_eczema	ENSG00000138942	Skin_Sun_Exposed	0.001893	22:31908678:AT:A;rs36123367	0.0404704153355369	0.000195259213976702	2.41905563556024e-11	0.000701570262823337	-0.0211545372297795	0.0834987012137041	-0.0719454603514079	-0.0620421120168794	0.0102704370465013	0.0220783695828918	0.0102795059690889	0.0180760420117464	1	0.0361229545856899	1.03727374848884e-07	1	lymp_av	0.00192047339672264	0.0998788658051373
UKB_6152_9_diagnosed_by_doctor_Hayfever_allergic_rhinitis_or_eczema	ENSG00000138942	Skin_Sun_Exposed	0.001893	22:31908678:AT:A;rs36123367	0.0591466072739689	0.000297627071524353	0.27603049828963	7.5396087978644e-05	-0.0221463584269782	0.091633625004881	0.0128677142268709	0.0787588294628879	0.0116814695259649	0.0249710576296115	0.0117869032764715	0.0195606698377734	1	0.0118597607312109	1	0.371174941118864	mono_av	0.000365870928585879	0.0746324997567039
UKB_6152_9_diagnosed_by_doctor_Hayfever_allergic_rhinitis_or_eczema	ENSG00000138942	Skin_Sun_Exposed	0.001893	22:31908678:AT:A;rs36123367	0.0241343215866908	2.17410551764619e-05	4.36345837924957e-09	5.94175994065989e-07	-0.0228611511713933	0.0923304934642632	0.0614477227355167	0.100118431594971	0.0100756302890961	0.0213263327657397	0.0100947732641369	0.0195269485520582	1	0.0116521617016296	1.96181088731061e-05	0.00293463523469192	psesl	2.12623912603682e-05	0.0182332897414787
